# Hill-Robertson interference may bias the inference of fitness effects of new mutations in highly selfing species

**DOI:** 10.1101/2024.02.06.579142

**Authors:** Austin Daigle, Parul Johri

**Affiliations:** Department of Biology, University of North Carolina, Chapel Hill, NC 27599; Department of Genetics, University of North Carolina, Chapel Hill, NC 27599; Curriculum in Bioinformatics and Computational Biology, University of North Carolina, Chapel Hill, NC 27599; Integrative Program for Biological & Genome Sciences, University of North Carolina, Chapel Hill, NC 27599

**Keywords:** distribution of fitness effects, self-fertilization, Hill-Robertson interference, background selection, population structure

## Abstract

The accurate estimation of the distribution of fitness effects (DFE) of new mutations is critical for population genetic inference but remains a challenging task. While various methods have been developed for DFE inference using the site frequency spectrum of putatively neutral and selected sites, their applicability in species with diverse life history traits and complex demographic scenarios is not well understood. Selfing is common among eukaryotic species and can lead to decreased effective recombination rates, increasing the effects of selection at linked sites, including interference between selected alleles. We employ forward simulations to investigate the limitations of current DFE estimation approaches in the presence of selfing and other model violations, such as linkage, departures from semidominance, population structure, and uneven sampling. We find that distortions of the site frequency spectrum due to Hill-Robertson interference in highly selfing populations lead to mis-inference of the deleterious DFE of new mutations. Specifically, when inferring the distribution of selection coefficients, there is an overestimation of nearly neutral and strongly deleterious mutations and an underestimation of mildly deleterious mutations when interference between selected alleles is pervasive. In addition, the presence of cryptic population structure with low rates of migration and uneven sampling across subpopulations leads to the false inference of a deleterious DFE skewed towards effectively neutral/mildly deleterious mutations. Finally, the proportion of adaptive substitutions estimated at high rates of selfing is substantially overestimated. Our observations apply broadly to species and genomic regions with little/no recombination and where interference might be pervasive.
