## Supplementary Table 9 for "Hill-Robertson interference may bias the inference of fitness effects of new mutations in highly selfing species"

### Sheet: Sheet1
Species	mu_species (mutation rate per basepair per generation)	mu from related species	L (from Stapley et. al when avaliable, otherwise, length of the genome assembly used for annotation)	number of coding sites	putative fraction of the genome that is coding	genome annotation used for coding sites	U_d	genome wide sex-averaged map length (cM) [From Stapley et al. 2017]	r_species (recombination rate per basepair per generation)	r from closely related species	R (=r x L)	selfing rate lower bound	selfing rate upper bound	R_self_low	R_self_high	U_d/R	U_d/R_self_low	U_d/R_self_high	B_exp_low	B_exp_high	sources
Aegilops tauschii	Arabidopsis thaliana used	7e-09	4327210000	62396729	0.0144196	Aet v5.0	0.611488	1374.4	3.17618e-09		13.744	0.9	0.994975	2.49891	0.13744	0.0444913	0.244702	4.44913	0.782938	0.0116888	Willenborg 2008; Luo 2013; Wang 2021; Burgarella 2024
Arabidopsis thaliana	7e-09		123500000	33249250	0.269225	TAIR10.1, Araport 11 annotation	0.325843	422.5	3.42105e-08		4.225	0.97	0.99	0.246117	0.0836634	0.0771225	1.32394	3.89469	0.266086	0.0203497	Snape 1971; Singer 2006; Ossowski 2010; Cheng 2017
Caenorhabditis briggsae	C. elegans used	3.12e-09	108400000	24000000	0.221402	CB4	0.104832		C. elegans used	3.12e-08	3.38208	0.95	0.999	0.322103	0.0067574	0.0309963	0.325461	15.5137	0.722194	1.83023e-07	Zeitler 2024
Caenorhabditis elegans	3.12e-09		100300000	30090000	0.3	WBcel235	0.131433		3.12e-08		3.12936	0.93	0.999	0.409449	0.00625247	0.042	0.321	21.021	0.725423	7.42499e-10	C. elegans Sequencing Consortium 1998; Denver 2004; Saxena 2019; Teterina 2023
Capsella bursa-pastoris	Arabidopsis thaliana used	7e-09	391200000	83269339	0.212856	ASM197464v2	0.81604	1064.4	2.72086e-08		10.644	0.9	0.99	1.93527	0.210772	0.0766666	0.421666	3.87166	0.655953	0.0208237	Linde 2001; Wesse 2020; Penin 2024
Capsella orientalis	Arabidopsis thaliana used	7e-09	143780143	34450650	0.239606	COGE Genome ID 24033	0.337616		C. bursa-pastoris used	2.72086e-08	3.91205	0.9	0.99	0.711283	0.0774664	0.0863015	0.474658	4.35823	0.622097	0.0128011	Agren 2014
Medicago truncatula	5.26e-09		469440000	61463520	0.130929	MtrunA17r5.0-ANR	0.452617	469.44	1e-08		4.6944	0.92	0.95	0.695467	0.447086	0.0964164	0.650811	1.01237	0.521623	0.363356	Maureira-Butler 2008; Gorton 2012; Pruitt 2014; Jullien 2021
Oryza sativa (indica)	3.2e-09		489000000	60751610	0.124236	ASM3414082v1	0.272167	1650	3.37423e-08		16.5	0.95	0.99	1.57143	0.326733	0.016495	0.173197	0.832997	0.840972	0.434745	Pruitt 2015; Yang 2015; DeLeon 2016; Bah 2017
Solanum lycopersicon	5.2e-09		823786000	50253679	0.0610033	SLT1.0	0.365847	1297.3	1.5748e-08		12.973	0.948	0.999	1.2825	0.0259201	0.0282006	0.28526	14.1144	0.751819	7.4163e-07	Roselius 2005; Viquez-Zamora 2014; Horneburg 2018; Su 2021
Triticum urartu	Arabidopsis thaliana used	7e-09	4940000000	41423986	0.00838542	Ling 2018	0.405955		A. tauschii used	3.17618e-09	15.6903	0.9	0.99102	2.85279	0.279288	0.0258729	0.142301	1.45354	0.86736	0.233742	Willenborg 2008; Ling 2018; Burgarella 2024
																					All plant recombination rates from Stapley et al. 2017
NOTE: These are approximate and likely underestiamtes of B values, as we assume a linear recombination map here.																					Chen et al. 2017 was useful for finding many mutation rates
																								s
